# Cell states beyond transcriptomics: integrating structural organization and gene expression in hiPSC-derived cardiomyocytes

**DOI:** 10.1101/2020.05.26.081083

**Authors:** Kaytlyn A. Gerbin, Tanya Grancharova, Rory Donovan-Maiye, Melissa C. Hendershott, Jackson Brown, Stephanie Q. Dinh, Jamie L. Gehring, Matthew Hirano, Gregory R. Johnson, Aditya Nath, Angelique Nelson, Charles M. Roco, Alexander B. Rosenberg, M. Filip Sluzewski, Matheus P. Viana, Calysta Yan, Rebecca J. Zaunbrecher, Kimberly R. Cordes Metzler, Vilas Menon, Sean P. Palecek, Georg Seelig, Nathalie Gaudreault, Theo Knijnenburg, Susanne M. Rafelski, Julie A. Theriot, Ruwanthi N. Gunawardane

## Abstract

We present a quantitative co-analysis of RNA abundance and sarcomere organization in single cells and an integrated framework to predict subcellular organization states from gene expression. We used human induced pluripotent stem cell (hiPSC)-derived cardiomyocytes expressing mEGFP-tagged alpha-actinin-2 to develop quantitative image analysis tools for systematic and automated classification of subcellular organization. This captured a wide range of sarcomeric organization states within cell populations that were previously difficult to quantify. We performed RNA FISH targeting genes identified by single cell RNA sequencing to simultaneously assess the relationship between transcript abundance and structural states in single cells. Co-analysis of gene expression and sarcomeric patterns in the same cells revealed biologically meaningful correlations that could be used to predict organizational states. This study establishes a framework for multi-dimensional analysis of single cells to study the relationships between gene expression and subcellular organization and to develop a more nuanced description of cell states.

**Graphical Abstract:** Transcriptional profiling and structural classification was performed on human induced pluripotent stem cell-derived cardiomyocytes to characterize the relationship between transcript abundance and subcellular organization.
