## Supplemental Table 2 for "Cell states beyond transcriptomics: integrating structural organization and gene expression in hiPSC-derived cardiomyocytes"

### Sheet: Table_S2_selected_genes_ranked_
lambda	gene
0.511042	MYH7
0.486767	MYH6
0.441621	VCAN
0.329789	CNTN5
0.329789	BMPER
0.329789	PRSS35
0.28499	PLN
0.271453	CCDC141
0.271453	FAM19A4
0.258559	H19
0.234578	LINC00881
0.212822	SPHKAP
0.193084	PRTG
0.175176	FBXL7
0.166855	GAPDH
0.158929	COL2A1
0.124602	STK39
0.124602	MLIP
0.118683	GRIN2A
0.118683	MYO1D
0.113046	FBN2
0.113046	ADAMTS12
0.113046	GOLIM4
0.102561	SV2C
0.0976894	FRMD4B
0.0765895	MEF2C
0.0765895	MOXD1
0.0729514	ACTA1
0.0729514	RNA28S5
0.0694862	RNF150
0.0661855	HS3ST4
0.0661855	DOK4
0.060047	FHOD3
0.060047	PAM
0.0571947	WWOX
0.0544779	MASP1
0.0544779	PDGFD
0.0518901	RBFOX2
0.0494253	INPP4B
0.0494253	ATP1A1
