## Supplemental Table 3 for "Cell states beyond transcriptomics: integrating structural organization and gene expression in hiPSC-derived cardiomyocytes"

### Sheet: Table_S3_FISHprobes
Gene	Protein name (uniprot)	Accession number	Unique Probe Set ID	Amplifier ID	Category	Dataset	Cell line evaluated in RNA FISH
MYH7	myosin heavy chain, cardiac muscle beta isoform	NM_000257.3	2674/B805	B4	feature selection	structure (ACTN2) and non-structure	AICS-075 (ACTN2-mEGFP), AICS-00 (unedited)
MYH6	myosin heavy chain, cardiac muscle alpha isoform	NM_002471.3	2674/B797	B1	feature selection	structure (ACTN2) and non-structure	AICS-075 (ACTN2-mEGFP), AICS-00 (unedited)
COL2A1	collagen alpha-1 (II) chain	NM_001844.4	3178/C651	B4	feature selection	structure (ACTN2) and non-structure	AICS-075 (ACTN2-mEGFP), AICS-00 (unedited)
H19	H19 imprinted maternally expressed transcript (long non-coding RNA)	NR_002196.2	PRA737	B3	feature selection	structure (ACTN2) and non-structure	AICS-075 (ACTN2-mEGFP), AICS-00 (unedited)
ATP2A2	sarcoplasmic/endoplasmic reticulum calcium ATPase 2	NM_001681.3	PRB751	B1	biological relevance	structure (ACTN2)	AICS-075 (ACTN2-mEGFP)
BAG3	BAG family molecular chaperone regulator 3	NM_004281.3	PRB755	B4	biological relevance	structure (ACTN2)	AICS-075 (ACTN2-mEGFP)
TCAP	telethonin (titin cap protein)	NM_003673.3	PRB754	B3	biological relevance	structure (ACTN2)	AICS-075 (ACTN2-mEGFP)
HPRT1	hypoxanthine-guanine phosphoribosyltransferase	NM_000194.2	3112/C275	B1	control	structure (ACTN2)	AICS-075 (ACTN2-mEGFP)
VCAN	versican core protein	NM_001164097.1	3112/C277	B3	feature selection	non-structure	AICS-00 (unedited)
FABP3	fatty acid binding protein, heart	NM_004102.4	3178/C661	B1	biological relevance	non-structure	AICS-00 (unedited)
MEIS2	homeobox protein Meis2	NM_170677.4	PRA733	B2	biological relevance	non-structure	AICS-00 (unedited)
MYL2	myosin regulatory light chain 2, ventricular/cardiac muscle isoform	NM_000432.3	3178/C663	B4	biological relevance	non-structure	AICS-00 (unedited)
MYL7	myosin regulatory light chain 2, atrial isoform	NM_021223.2	3178/C665	B5	biological relevance	non-structure	AICS-00 (unedited)
TNNT2	troponin T, cardiac muscle	NM_000364.3	2674/B809	B2	biological relevance	non-structure	AICS-00 (unedited)
ESRRG	estrogen-related receptor gamma	NM_001438.4	PRA742	B5	differential expression	non-structure	AICS-00 (unedited)
