## Supplemental Table 5 for "Cell states beyond transcriptomics: integrating structural organization and gene expression in hiPSC-derived cardiomyocytes"

### Sheet: S5_CorrelationValues_CI
Gene	D18 Spearman R	D18 95percent Confidence Interval	D32 Spearman R	D32 95percent Confidence Interval	All Spearman R	All 95percent Confidence Interval
ATP2A2	0.740698	0.702708-0.779187	0.703933	0.657483-0.748515	0.727758	0.698860-0.756687
BAG3	0.618416	0.565350-0.665803	0.706504	0.654676-0.752210	0.623475	0.584641-0.657998
COL2A1	0.532789	0.474730-0.586213	0.316507	0.225892-0.402767	0.186821	0.132083-0.242158
H19	0.52548	0.469098-0.583001	0.619745	0.565492-0.672245	0.562467	0.523348-0.599638
HPRT1	0.520977	0.461746-0.578173	0.584856	0.518414-0.643862	0.511448	0.466879-0.553314
MYH6	0.078267	0.006665-0.150256	0.253553	0.172181-0.329004	0.087329	0.036325-0.139120
MYH7	0.842436	0.813510-0.866997	0.722869	0.661554-0.775476	0.783412	0.752786-0.810847
TCAP	0.496704	0.435606-0.554067	0.507424	0.438026-0.569428	0.49091	0.444723-0.538326
